# An open-source semi-automated workflow for multi-omics sample extraction

**DOI:** 10.64898/2026.11.17.767423

**Authors:** David R. Hall, Jesse B. Trejo, Erin L. Bredeweg, Kylee L. Tate, Josie G. Eder, Priscila M. Lalli, Paul Piehowski, Tao Liu, Olga Shishkov, Kimberly DeSousa, Marina A. Gritsenko

**Affiliations:** Biological Sciences Division, Pacific Northwest National Laboratory, Richland, WA 99354, USA; Environmental Molecular Sciences Laboratory, Pacific Northwest National Laboratory, Richland, WA 99354, USA

**Keywords:** MPLEx, multi-omics, sample preparation, laboratory automation, liquid handling, Opentrons, SP3, proteomics, *Pseudomonas putida*

## Abstract

Multi-omics analysis relies on extracting metabolites, lipids and proteins from a single sample. A widely used method for this is Metabolomics, Proteomics, and Lipidomics Extraction (MPLEx), a triphasic chloroform-methanol-water extraction, but it is manually intensive and depends on skilled operators working around a fragile protein layer. Here, we present OpenMPLEx, a semi-automated MPLEx workflow for low-cost, open-source Opentrons liquid handlers. A minor change in chemistry pellets the protein, so that a robot can collect the aqueous and organic phases from above. We compared the automated workflow with two manual MPLEx protocols by liquid chromatography–mass spectrometry (LC-MS)-based proteomics, lipidomics and metabolomics. The methods were roughly equivalent and measured similar differences between growth media. We then scaled the workflow to 96-well plates and tested it on an 80-sample *Pseudomonas putida* experiment. One operator took all 80 samples from cell pellets to LC-MS data in a working week, with about 3 h of hands-on time rather than days at the bench, and quantified about 3,900 protein groups. All scripts, labware definitions and print files are open source, so that other laboratories can adapt the workflow.
