## Supplementary material for "An open-source semi-automated workflow for multi-omics sample extraction": scripts and labware: OpenMPLEx_prep_workbook.xlsx

### Sheet: Start
OpenMPLEx sample-prep workbook
From a plate map to the robot's CSV files. Type the sample names once; every sheet carries them.
1. PlateMap: type a name for every well you load.
2. Work through the sheets in order. Each lists its steps, the robot script and its Opentrons App settings, and the settings it needs (yellow cells).
3. After each BCA, paste the reader's 8 x 12 block into that sheet and check the curve.
4. Upload the green CSV tab a step names. To save one: right-click the tab > Move or Copy > (new book), tick Create a copy > OK, then File > Save As > CSV (Comma delimited).
Yellow cells with blue text are yours to fill in; everything else is calculated. Example values: the paper's 80-sample plate (first of two protein BCA reads). They show the format; their volumes approximate, not exactly reproduce, those used in the run.
Sheet	Steps	CSV tabs to upload
PlateMap	1. Load the sample plate 2. Extraction (S1)
Protein	3. Resolubilize 4. Protein BCA (S2) 5. Protein normalization (S3) 6. Transfer to the SP3 plate (S4) 7. SP3 digestion (S5)	CSV_ProteinNorm, CSV_ToSP3
Peptide	8. Dry and reconstitute 9. Peptide BCA (S2) 10. Peptide normalization (S6) 11. Dilution for Evotips (S4) 12. Evotip loading (S7, OT-2)	CSV_PeptideNorm, CSV_Dilution
Changing it
Volumes, targets, the final dilution: change the yellow settings on that step's sheet. Nothing else needs editing.
Curve: the curve is A562 against standard concentration. Set Curve fit to quadratic or linear; set the standards' plate column and concentrations on the same sheet. The curve uses all 8.
Formulas: each result column has a How: line above it saying what it calculates. Settings are named (Name column), so a formula shows ProtTarget rather than a cell address.
Replicates: give each replicate its own well and name on PlateMap.
Partial plate columns: the 8-channel transfer steps need full columns. Fill the rest of the last column with blanks (water, named blank_1, blank_2 ...) so every column is complete.

### Sheet: PlateMap
Plate map and extraction
Type or paste a name for every well you load (column B, from row 17); leave unused wells blank. Every other sheet reads these names.
Steps on this sheet
Step		Robot	Script		Opentrons App settings (others at default)					Prepare / upload
1. Load the sample plate		bench								Load 200 uL into each named well (80 samples)
2. Extraction		Flex	S1 openmplex_extraction_flex.py		Number of sample columns: 10; Initial aqueous vol (uL): 200; Layer-sep delay (min): 10					Ice-cold chloroform and methanol; the script lists volumes. Then go to the Protein sheet.
Settings for these steps
Setting			Value	Unit	Name	Notes
Sample volume per well			200	uL	SampleUl	App setting Initial aqueous vol (uL)
Calculated (do not edit)
Samples			80		NSamples
Plate columns used			10		NCols
Well	Sample name	Wells run in column order (A1, B1 ... H1, A2 ...), the order the robot works in. Replicates: give each its own well and name.
A1	GlcNH4_B_t1
B1	CouNO3_A_t1
C1	CouNO3_C_t1
D1	GlcNO3_A_t1
E1	GlcNH4_A_t1
F1	CouNH4_B_t1
G1	GlcNO3_C_t1
H1	CouNH4_C_t1
A2	CouNO3_A_t2
B2	GlcNH4_A_t2
C2	GlcNH4_C_t1
D2	CouNH4_C_t2
E2	CouNO3_B_t1
F2	GlcNO3_C_t2
G2	CouNH4_A_t1
H2	GlcNO3_B_t1
A3	GlcNH4_C_t2
B3	CouNO3_A_t3
C3	CouNO3_C_t2
D3	GlcNO3_B_t2
E3	GlcNH4_A_t3
F3	CouNH4_A_t2
G3	GlcNO3_A_t2
H3	CouNH4_B_t2
A4	CouNH4_A_t3
B4	GlcNO3_B_t3
C4	GlcNO3_C_t3
D4	GlcNH4_A_t4
E4	CouNH4_B_t3
F4	CouNO3_C_t3
G4	GlcNH4_B_t2
H4	CouNO3_B_t2
A5	GlcNH4_C_t3
B5	CouNO3_A_t4
C5	CouNO3_C_t4
D5	GlcNO3_A_t3
E5	GlcNH4_B_t3
F5	CouNH4_A_t4
G5	GlcNO3_B_t4
H5	CouNH4_C_t3
A6	CouNO3_B_t3
B6	GlcNH4_A_t5
C6	GlcNH4_B_t4
D6	CouNH4_C_t4
E6	CouNO3_A_t5
F6	GlcNO3_A_t4
G6	CouNH4_B_t4
H6	GlcNO3_C_t4
A7	GlcNO3_A_t5
B7	CouNH4_C_t5
C7	CouNH4_B_t5
D7	CouNO3_C_t5
E7	GlcNO3_C_t5
F7	GlcNH4_C_t4
G7	CouNO3_B_t4
H7	GlcNH4_B_t5
A8	GlcNO3_C_t6
B8	CouNH4_C_t6
C8	CouNH4_B_t6
D8	CouNO3_B_t5
E8	GlcNO3_B_t5
F8	GlcNH4_B_t6
G8	CouNO3_C_t6
H8	GlcNH4_A_t6
A9	CouNH4_B_t7
B9	GlcNO3_C_t7
C9	GlcNO3_A_t6
D9	GlcNH4_C_t5
E9	CouNH4_A_t5
F9	CouNO3_A_t6
G9	GlcNH4_B_t7
H9	CouNO3_B_t6
A10	CouNH4_C_t7
B10	GlcNO3_B_t6
C10	GlcNO3_A_t7
D10	GlcNH4_C_t6
E10	CouNH4_A_t6
F10	CouNO3_A_t7
G10	GlcNH4_A_t7
H10	CouNO3_C_t7
A11
B11
C11
D11
E11
F11
G11
H11
A12
B12
C12
D12
E12
F12
G12
H12

### Sheet: Protein
Protein: BCA, normalization and SP3
Work down this sheet. Yellow cells with blue text are yours; everything else is calculated.
Steps on this sheet
Step		Robot	Script		Opentrons App settings (others at default)					Prepare / upload
3. Resolubilize		bench								Add 200 uL urea buffer to each well and resolubilize the protein
4. Protein BCA		Flex	S2 openmplex_bca_flex.py		Source plate: Corning 3960 (2 mL deepwell); Sample dilution: 3x dilution; Number of columns: 10; Standards column: 12; Incubation time (min): 15					Paste the A562 readout into the block below and check the curve.
5. Protein normalization		Flex	S3 openmplex_normalization_flex.py		Sample plate type in D2: Corning 2 mL (3960); Reservoir type in C2: NEST 12x22 mL; Reservoir well: 1; Tip size (8-ch single): 1000 µL					Upload CSV_ProteinNorm. Urea buffer in reservoir well 1: 14.0 mL
6. Transfer to the SP3 plate		Flex	S4 openmplex_plate_transfer_flex.py		Source Plate (slot D1): Corning 2 mL (3960); Target Plate (slot D2): Eppen. LoBind 1000 µL; Tip Size: 200 µL (P1000 8-ch); 8-ch Column Mode: on					Upload CSV_ToSP3. 8-ch Column Mode moves a whole column at once: every column needs all 8 rows (the robot refuses partial columns before it starts).
7. SP3 digestion		Flex	S5 openmplex_sp3_digest_flex.py		Number of sample columns: 10; R/A shake time (min): 30; Heat R/A to 37 C: off; Digestion time (min): 180					Reagents are listed in the script header. Then go to the Peptide sheet.
Settings for these steps
Setting			Value	Unit	Name	Notes
Urea buffer per well (resolubilization)			200	uL	UreaUl
BCA sample dilution			3	x	ProtDil	App setting Sample dilution (1 = neat)
Standards plate column			12		ProtStdCol	App setting Standards column (1 or 12); rows A-H
Curve fit			quadratic		ProtFit	quadratic or linear: the curve of A562 against standard concentration
Normalization target			1	mg/mL	ProtTarget	Wells below the target are not diluted
Volume moved to the SP3 plate			50	uL	ToSP3Ul
BCA volume per well			25	uL	ProtBcaWellUl	Fixed by the BCA script (sample + diluent)
Reservoir dead volume			1	mL	ProtDeadMl	Added to the reservoir total, as the robot's prompt does
Calculated (do not edit)
BCA draw per well			8.33	uL	ProtBcaUl	BCA volume / dilution
Volume left after the BCA			191.67	uL	ProtLeftUl	urea buffer - BCA draw
Urea buffer for the reservoir			13.9882	mL	ProtBufMl	all the buffer below + dead volume
Paste the plate reader's 8 x 12 block, with its header row, at cell A28
	1	2	3	4	5	6	7	8	9	10	11	12
A	0.585	0.526	0.485	0.869	0.468	0.547	0.717	0.703	0.528	0.948	0.037	1.692
B	0.776	0.837	1.152	1.184	0.899	0.58	1.092	1.242	0.877	0.898	0.037	0.948
C	0.783	0.428	0.938	0.555	0.579	0.383	0.994	0.434	0.586	0.579	0.037	0.577
D	0.812	1.014	0.337	0.578	0.714	0.616	0.778	0.781	0.264	0.438	0.038	0.342
E	0.425	0.577	0.491	0.71	0.6	0.584	0.662	0.568	0.738	0.469	0.037	0.217
F	0.758	0.549	0.639	0.612	0.545	0.341	0.379	0.803	0.582	0.688	0.038	0.155
G	0.78	0.528	0.248	0.47	0.569	0.75	0.869	0.661	0.555	0.485	0.036	0.122
H	0.771	0.425	0.238	0.561	0.819	0.544	0.463	0.435	0.311	0.458	0.036	0.089
Row	Standard (mg/mL)	A562	Back-calc. (mg/mL)	% of nominal	Curve A562		Curve: A562 = a + b conc + c conc^2
A	2	1.692	2.00609	1.00304	1.6881		a (intercept)		0.0983762
B	1	0.948	0.972177	0.972177	0.970175		b (slope)		0.948735
C	0.5	0.577	0.527009	1.05402	0.55351		c (curvature)		-0.0769364
D	0.25	0.342	0.26237	1.04948	0.330751		R2 (want close to 1)		0.999391
E	0.125	0.217	0.126328	1.01062	0.215766		Top standard A562		1.692
F	0.0625	0.155	0.0599752	0.959603	0.157372
G	0.03125	0.122	0.0249508	0.798427	0.127949		Checks
H	0	0.089	-0.00987488		0.0983762		Standards read (of 8)		8
							Wells with a note		8
How:		from the pasted block	read off the curve (solves it for conc.)	x BCA dilution	volume left x (protein / target - 1); 0 if below target	volume left + buffer	protein x volume left / final volume	final x volume moved
Well	Sample	A562	In BCA well (mg/mL)	Protein (mg/mL)	Buffer to add (uL)	Final volume (uL)	Final (mg/mL)	To SP3 plate (ug)	Note
A1	GlcNH4_B_t1	0.585	0.536237	1.60871	116.7	308.37	0.999908	49.9954
B1	CouNO3_A_t1	0.776	0.761231	2.28369	246	437.67	1.0001	50.0052
C1	CouNO3_C_t1	0.783	0.769655	2.30896	250.9	442.57	0.999975	49.9988
D1	GlcNO3_A_t1	0.812	0.804695	2.41409	271	462.67	1.00008	50.0041
E1	GlcNH4_A_t1	0.425	0.354462	1.06339	12.1	203.77	1.00024	50.012
F1	CouNH4_B_t1	0.758	0.739629	2.21889	233.6	425.27	1.00006	50.0028
G1	GlcNO3_C_t1	0.78	0.766043	2.29813	248.8	440.47	1.00003	50.0014
H1	CouNH4_C_t1	0.771	0.755221	2.26566	242.6	434.27	0.999977	49.9988
A2	CouNO3_A_t2	0.526	0.468532	1.4056	77.7	269.37	1.00015	50.0076
B2	GlcNH4_A_t2	0.837	0.835088	2.50526	288.5	480.17	1.00003	50.0014
C2	GlcNH4_C_t1	0.428	0.357818	1.07345	14.1	205.77	0.999897	49.9948
D2	CouNH4_C_t2	1.014	1.05543	3.1663	415.2	606.87	1.00002	50.0012
E2	CouNO3_B_t1	0.577	0.527009	1.58103	111.4	303.07	0.999886	49.9943
F2	GlcNO3_C_t2	0.549	0.49483	1.48449	92.9	284.57	0.999866	49.9933
G2	CouNH4_A_t1	0.528	0.470814	1.41244	79.1	270.77	0.999826	49.9913
H2	GlcNO3_B_t1	0.425	0.354462	1.06339	12.1	203.77	1.00024	50.012
A3	GlcNH4_C_t2	0.485	0.421953	1.26586	51	242.67	0.999824	49.9912
B3	CouNO3_A_t3	1.152	1.23405	3.70216	517.9	709.57	1.00003	50.0016
C3	CouNO3_C_t2	0.938	0.959679	2.87904	360.2	551.87	0.999918	49.9959
D3	GlcNO3_B_t2	0.337	0.256869	0.770606	0	191.67	0.770606	38.5303	below target: not diluted
E3	GlcNH4_A_t3	0.491	0.428746	1.28624	54.9	246.57	0.999851	49.9926
F3	CouNH4_A_t2	0.639	0.598926	1.79678	152.7	344.37	1.00005	50.0026
G3	GlcNO3_A_t2	0.248	0.159779	0.479337	0	191.67	0.479337	23.9669	below target: not diluted
H3	CouNH4_B_t2	0.238	0.148968	0.446904	0	191.67	0.446904	22.3452	below target: not diluted
A4	CouNH4_A_t3	0.869	0.874245	2.62273	311	502.67	1.00006	50.0029
B4	GlcNO3_B_t3	1.184	1.2764	3.82921	542.3	733.97	0.999966	49.9983
C4	GlcNO3_C_t3	0.555	0.50171	1.50513	96.8	288.47	1.00006	50.0031
D4	GlcNH4_A_t4	0.578	0.528162	1.58449	112	303.67	1.00009	50.0047
E4	CouNH4_B_t3	0.71	0.68244	2.04732	200.7	392.37	1.0001	50.0051
F4	CouNO3_C_t3	0.612	0.567494	1.70248	134.6	326.27	1.00014	50.0068
G4	GlcNH4_B_t2	0.47	0.405006	1.21502	41.2	232.87	1.00005	50.0027
H4	CouNO3_B_t2	0.561	0.508598	1.52579	100.8	292.47	0.999929	49.9964
A5	GlcNH4_C_t3	0.468	0.40275	1.20825	39.9	231.57	1.00007	50.0034
B5	CouNO3_A_t4	0.899	0.911219	2.73366	332.3	523.97	0.999981	49.9991
C5	CouNO3_C_t4	0.579	0.529315	1.58794	112.7	304.37	0.999971	49.9986
D5	GlcNO3_A_t3	0.714	0.687183	2.06155	203.5	395.17	0.999917	49.9958
E5	GlcNH4_B_t3	0.6	0.55358	1.66074	126.6	318.27	1.00014	50.0069
F5	CouNH4_A_t4	0.545	0.490247	1.47074	90.2	281.87	1.0001	50.0048
G5	GlcNO3_B_t4	0.569	0.517796	1.55339	106.1	297.77	0.999892	49.9946
H5	CouNH4_C_t3	0.819	0.813188	2.43956	275.9	467.57	1.00005	50.0023
A6	CouNO3_B_t3	0.547	0.492538	1.47761	91.5	283.17	1.00016	50.0078
B6	GlcNH4_A_t5	0.58	0.530468	1.5914	113.4	305.07	0.99985	49.9925
C6	GlcNH4_B_t4	0.383	0.30768	0.923041	0	191.67	0.923041	46.1521	below target: not diluted
D6	CouNH4_C_t4	0.616	0.572139	1.71642	137.3	328.97	1.00005	50.0024
E6	CouNO3_A_t5	0.584	0.535083	1.60525	116	307.67	1.00003	50.0013
F6	GlcNO3_A_t4	0.341	0.26127	0.783809	0	191.67	0.783809	39.1904	below target: not diluted
G6	CouNH4_B_t4	0.75	0.730056	2.19017	228.1	419.77	1.00005	50.0023
H6	GlcNO3_C_t4	0.544	0.489102	1.46731	89.6	281.27	0.999889	49.9944
A7	GlcNO3_A_t5	0.717	0.690743	2.07223	205.5	397.17	1.00004	50.0018
B7	CouNH4_C_t5	1.092	1.15561	3.46683	472.8	664.47	1.00003	50.0013
C7	CouNH4_B_t5	0.994	1.03006	3.09018	400.6	592.27	1.00004	50.0022
D7	CouNO3_C_t5	0.778	0.763636	2.29091	247.4	439.07	1.00006	50.0032
E7	GlcNO3_C_t5	0.662	0.625842	1.87753	168.2	359.87	0.999987	49.9993
F7	GlcNH4_C_t4	0.379	0.303244	0.909733	0	191.67	0.909733	45.4867	below target: not diluted
G7	CouNO3_B_t4	0.869	0.874245	2.62273	311	502.67	1.00006	50.0029
H7	GlcNH4_B_t5	0.463	0.397115	1.19134	36.7	228.37	0.99989	49.9945
A8	GlcNO3_C_t6	0.703	0.67415	2.02245	196	387.67	0.99993	49.9965
B8	CouNH4_C_t6	1.242	1.35411	4.06234	587	778.67	0.999948	49.9974
C8	CouNH4_B_t6	0.434	0.364535	1.09361	17.9	209.57	1.0002	50.0099
D8	CouNO3_B_t5	0.781	0.767246	2.30174	249.5	441.17	1.00001	50.0005
E8	GlcNO3_B_t5	0.568	0.516646	1.54994	105.4	297.07	1.00002	50.0011
F8	GlcNH4_B_t6	0.803	0.793796	2.38139	264.8	456.47	0.999936	49.9968
G8	CouNO3_C_t6	0.661	0.624669	1.87401	167.5	359.17	1.00006	50.0029
H8	GlcNH4_A_t6	0.435	0.365656	1.09697	18.6	210.27	0.999932	49.9966
A9	CouNH4_B_t7	0.528	0.470814	1.41244	79.1	270.77	0.999826	49.9913
B9	GlcNO3_C_t7	0.877	0.884079	2.65224	316.7	508.37	0.999969	49.9985
C9	GlcNO3_A_t6	0.586	0.537392	1.61217	117.3	308.97	1.00011	50.0057
D9	GlcNH4_C_t5	0.264	0.177117	0.531352	0	191.67	0.531352	26.5676	below target: not diluted
E9	CouNH4_A_t5	0.738	0.715727	2.14718	219.9	411.57	0.999952	49.9976
F9	CouNO3_A_t6	0.582	0.532775	1.59832	114.7	306.37	0.999937	49.9969
G9	GlcNH4_B_t7	0.555	0.50171	1.50513	96.8	288.47	1.00006	50.0031
H9	CouNO3_B_t6	0.311	0.228341	0.685023	0	191.67	0.685023	34.2512	below target: not diluted
A10	CouNH4_C_t7	0.948	0.972177	2.91653	367.3	558.97	1.00007	50.0037
B10	GlcNO3_B_t6	0.898	0.909982	2.72995	331.6	523.27	0.99996	49.998
C10	GlcNO3_A_t7	0.579	0.529315	1.58794	112.7	304.37	0.999971	49.9986
D10	GlcNH4_C_t6	0.438	0.369018	1.10705	20.5	212.17	1.00009	50.0045
E10	CouNH4_A_t6	0.469	0.403878	1.21163	40.6	232.27	0.999845	49.9923
F10	CouNO3_A_t7	0.688	0.656427	1.96928	185.8	377.47	0.999953	49.9976
G10	GlcNH4_A_t7	0.485	0.421953	1.26586	51	242.67	0.999824	49.9912
H10	CouNO3_C_t7	0.458	0.391484	1.17445	33.4	225.07	1.00017	50.0083
A11
B11
C11
D11
E11
F11
G11
H11
A12
B12
C12
D12
E12
F12
G12
H12

### Sheet: CSV_ProteinNorm
target_well	buffer_vol
A1	116.7
B1	246
C1	250.9
D1	271
E1	12.1
F1	233.6
G1	248.8
H1	242.6
A2	77.7
B2	288.5
C2	14.1
D2	415.2
E2	111.4
F2	92.9
G2	79.1
H2	12.1
A3	51
B3	517.9
C3	360.2
D3	0
E3	54.9
F3	152.7
G3	0
H3	0
A4	311
B4	542.3
C4	96.8
D4	112
E4	200.7
F4	134.6
G4	41.2
H4	100.8
A5	39.9
B5	332.3
C5	112.7
D5	203.5
E5	126.6
F5	90.2
G5	106.1
H5	275.9
A6	91.5
B6	113.4
C6	0
D6	137.3
E6	116
F6	0
G6	228.1
H6	89.6
A7	205.5
B7	472.8
C7	400.6
D7	247.4
E7	168.2
F7	0
G7	311
H7	36.7
A8	196
B8	587
C8	17.9
D8	249.5
E8	105.4
F8	264.8
G8	167.5
H8	18.6
A9	79.1
B9	316.7
C9	117.3
D9	0
E9	219.9
F9	114.7
G9	96.8
H9	0
A10	367.3
B10	331.6
C10	112.7
D10	20.5
E10	40.6
F10	185.8
G10	51
H10	33.4

### Sheet: CSV_ToSP3
sample_name	source_well	volume_ul	target_well
GlcNH4_B_t1	A1	50	A1
CouNO3_A_t1	B1	50	B1
CouNO3_C_t1	C1	50	C1
GlcNO3_A_t1	D1	50	D1
GlcNH4_A_t1	E1	50	E1
CouNH4_B_t1	F1	50	F1
GlcNO3_C_t1	G1	50	G1
CouNH4_C_t1	H1	50	H1
CouNO3_A_t2	A2	50	A2
GlcNH4_A_t2	B2	50	B2
GlcNH4_C_t1	C2	50	C2
CouNH4_C_t2	D2	50	D2
CouNO3_B_t1	E2	50	E2
GlcNO3_C_t2	F2	50	F2
CouNH4_A_t1	G2	50	G2
GlcNO3_B_t1	H2	50	H2
GlcNH4_C_t2	A3	50	A3
CouNO3_A_t3	B3	50	B3
CouNO3_C_t2	C3	50	C3
GlcNO3_B_t2	D3	50	D3
GlcNH4_A_t3	E3	50	E3
CouNH4_A_t2	F3	50	F3
GlcNO3_A_t2	G3	50	G3
CouNH4_B_t2	H3	50	H3
CouNH4_A_t3	A4	50	A4
GlcNO3_B_t3	B4	50	B4
GlcNO3_C_t3	C4	50	C4
GlcNH4_A_t4	D4	50	D4
CouNH4_B_t3	E4	50	E4
CouNO3_C_t3	F4	50	F4
GlcNH4_B_t2	G4	50	G4
CouNO3_B_t2	H4	50	H4
GlcNH4_C_t3	A5	50	A5
CouNO3_A_t4	B5	50	B5
CouNO3_C_t4	C5	50	C5
GlcNO3_A_t3	D5	50	D5
GlcNH4_B_t3	E5	50	E5
CouNH4_A_t4	F5	50	F5
GlcNO3_B_t4	G5	50	G5
CouNH4_C_t3	H5	50	H5
CouNO3_B_t3	A6	50	A6
GlcNH4_A_t5	B6	50	B6
GlcNH4_B_t4	C6	50	C6
CouNH4_C_t4	D6	50	D6
CouNO3_A_t5	E6	50	E6
GlcNO3_A_t4	F6	50	F6
CouNH4_B_t4	G6	50	G6
GlcNO3_C_t4	H6	50	H6
GlcNO3_A_t5	A7	50	A7
CouNH4_C_t5	B7	50	B7
CouNH4_B_t5	C7	50	C7
CouNO3_C_t5	D7	50	D7
GlcNO3_C_t5	E7	50	E7
GlcNH4_C_t4	F7	50	F7
CouNO3_B_t4	G7	50	G7
GlcNH4_B_t5	H7	50	H7
GlcNO3_C_t6	A8	50	A8
CouNH4_C_t6	B8	50	B8
CouNH4_B_t6	C8	50	C8
CouNO3_B_t5	D8	50	D8
GlcNO3_B_t5	E8	50	E8
GlcNH4_B_t6	F8	50	F8
CouNO3_C_t6	G8	50	G8
GlcNH4_A_t6	H8	50	H8
CouNH4_B_t7	A9	50	A9
GlcNO3_C_t7	B9	50	B9
GlcNO3_A_t6	C9	50	C9
GlcNH4_C_t5	D9	50	D9
CouNH4_A_t5	E9	50	E9
CouNO3_A_t6	F9	50	F9
GlcNH4_B_t7	G9	50	G9
CouNO3_B_t6	H9	50	H9
CouNH4_C_t7	A10	50	A10
GlcNO3_B_t6	B10	50	B10
GlcNO3_A_t7	C10	50	C10
GlcNH4_C_t6	D10	50	D10
CouNH4_A_t6	E10	50	E10
CouNO3_A_t7	F10	50	F10
GlcNH4_A_t7	G10	50	G10
CouNO3_C_t7	H10	50	H10

### Sheet: Peptide
Peptide: BCA, normalization and Evotips
Work down this sheet. Yellow cells with blue text are yours; everything else is calculated.
Steps on this sheet
Step		Robot	Script		Opentrons App settings (others at default)					Prepare / upload
8. Dry and reconstitute		bench								Dry the peptides and reconstitute in 60 uL 0.1% formic acid
9. Peptide BCA		Flex	S2 openmplex_bca_flex.py		Source plate: twin.tec 150 uL (SP3 peptides); Sample dilution: None (neat); Number of columns: 10; Standards column: 12; Incubation time (min): 20					Paste the A562 readout into the block below and check the curve.
10. Peptide normalization		Flex	S6 openmplex_sp3_peptide_normalization_flex.py		Diluent tip size (8-ch single): 1000 µL					Upload CSV_PeptideNorm. 0.1% formic acid in reservoir A1 (slot C2): 8.4 mL. Check below that every well reaches 100 uL
11. Dilution for Evotips		Flex	S4 openmplex_plate_transfer_flex.py		Source Plate (slot D1) and Target Plate (slot D2): Eppen. twin.tec 150 µL; Source on Magnet: on; Tip Size: 200 µL (P1000 8-ch); 8-ch Column Mode: on; Dilution (column mode only): 1 in 4					Upload CSV_Dilution. 0.1% formic acid in reservoir A1 (slot C1): 4.6 mL. Final 6.25 ng/uL. 8-ch Column Mode moves a whole column at once: every column needs all 8 rows (the robot refuses partial columns before it starts).
12. Evotip loading		OT-2	S7 OT-2 Evotip loading protocol (iRT spike).py		[to be added]					Load 20 uL = 125 ng per Evotip
Settings for these steps
Setting			Value	Unit	Name	Notes
Reconstitution volume			60	uL	PepReconUl	0.1% formic acid
BCA sample dilution			1	x	PepDil	App setting Sample dilution (1 = neat)
Standards plate column			12		PepStdCol	App setting Standards column (1 or 12); rows A-H
Curve fit			quadratic		PepFit	quadratic or linear: the curve of A562 against standard concentration
Intermediate concentration			25	ng/uL	InterNgUl	Step 10 brings every well to this
Intermediate volume per well			100	uL	InterUl	Same for every well, at most 150. Checks: the largest every well can make
Final dilution, 1 in N			4	N	DilN	App setting Dilution: 2, 4, 5 or 10
Volume diluted per well			15	uL	DilUl	Plus (N - 1) x this volume of diluent
Evotip load			20	uL	EvotipUl
BCA volume per well			25	uL	PepBcaWellUl	Fixed by the BCA script (sample + diluent)
Dead volume per well			5	uL	PepDeadUl	What the pipette can't reach
Reservoir dead volume			1	mL	PepDeadMl	Added to each reservoir total, as the robot's prompt does
Smallest accurate draw			2	uL	SmallUl	Smaller draws are flagged
Calculated (do not edit)
BCA draw per well			25	uL	PepBcaUl	BCA volume / dilution
Volume the pipette can draw			30	uL	PepAvailUl	reconstitution - BCA draw - dead volume
Final concentration			6.25	ng/uL	FinalNgUl	intermediate / N
Peptide per Evotip			125	ng	EvotipNg	load x final concentration
Formic acid for step 10			8.4031	mL	PepFaMl	all the diluent below + dead volume
Formic acid for step 11			4.6	mL	DilFaMl	samples x (N - 1) x volume diluted + dead volume
Paste the plate reader's 8 x 12 block, with its header row, at cell A36
	1	2	3	4	5	6	7	8	9	10	11	12
A	0.52	0.491	0.859	0.511	0.711	0.617	0.479	0.615	0.514	0.381	0.036	2.17
B	0.462	0.467	0.528	0.517	0.477	0.493	0.489	0.507	0.479	0.356	0.037	1.217
C	0.468	1.024	0.541	0.773	0.536	0.736	0.464	0.667	0.551	0.424	0.037	0.737
D	0.434	0.438	0.577	0.574	0.583	0.572	0.416	0.632	0.731	0.574	0.042	0.44
E	0.556	0.614	0.575	0.609	0.499	0.449	0.553	0.564	0.517	0.476	0.038	0.259
F	0.442	0.243	0.555	0.606	0.581	0.729	0.562	0.43	0.533	0.324	0.038	0.165
G	0.453	0.494	0.595	0.597	0.614	0.61	0.564	0.53	0.448	0.479	0.037	0.114
H	0.488	0.477	0.581	0.435	0.411	0.66	0.45	0.541	0.486	0.482	0.036	0.067
Row	Standard (ug/uL)	A562	Back-calc. (ug/uL)	% of nominal	Curve A562		Curve: A562 = a + b conc + c conc^2
A	2	2.17	2.00942	1.00471	2.1627		a (intercept)		0.0894571
B	1	1.217	0.962235	0.962235	1.25633		b (slope)		1.29713
C	0.5	0.737	0.527112	1.05422	0.705459		c (curvature)		-0.130254
D	0.25	0.44	0.278006	1.11202	0.405599		R2 (want close to 1)		0.998743
E	0.125	0.259	0.132468	1.05975	0.249563		Top standard A562		2.17
F	0.0625	0.165	0.0585831	0.937329	0.170019
G	0.03125	0.114	0.018957	0.606624	0.129865		Checks
H	0	0.067	-0.0172829		0.0894571		Standards read (of 8)		8
							Wells with a note		0
							Largest every well makes		143.775
							Intermediate vol. OK?		yes
How:		from the pasted block	read off the curve (solves it for conc.)	x BCA dilution x 1000 (ug/uL to ng/uL)	drawable volume x peptide / intermediate conc.	volume for the intermediate conc. in the intermediate volume, or all that's left	tops the well up to the intermediate volume (less if the sample ran short)	sample + diluent
Well	Sample	A562	In BCA well (ug/uL)	Peptide (ng/uL)	Largest volume at target (uL)	Sample (uL)	Diluent (uL)	Final volume (uL)	Note
A1	GlcNH4_B_t1	0.52	0.343788	343.788	412.545	7.3	92.7	100
B1	CouNO3_A_t1	0.462	0.296004	296.004	355.204	8.4	91.6	100
C1	CouNO3_C_t1	0.468	0.300924	300.924	361.109	8.3	91.7	100
D1	GlcNO3_A_t1	0.434	0.273109	273.109	327.731	9.2	90.8	100
E1	GlcNH4_A_t1	0.556	0.373696	373.696	448.435	6.7	93.3	100
F1	CouNH4_B_t1	0.442	0.279639	279.639	335.567	8.9	91.1	100
G1	GlcNO3_C_t1	0.453	0.288633	288.633	346.359	8.7	91.3	100
H1	CouNH4_C_t1	0.488	0.317364	317.364	380.836	7.9	92.1	100
A2	CouNO3_A_t2	0.491	0.319834	319.834	383.801	7.8	92.2	100
B2	GlcNH4_A_t2	0.467	0.300104	300.104	360.125	8.3	91.7	100
C2	GlcNH4_C_t1	1.024	0.781854	781.854	938.224	3.2	96.8	100
D2	CouNH4_C_t2	0.438	0.276373	276.373	331.648	9	91	100
E2	CouNO3_B_t1	0.614	0.422295	422.295	506.754	5.9	94.1	100
F2	GlcNO3_C_t2	0.243	0.119813	119.813	143.775	20.9	79.1	100
G2	CouNH4_A_t1	0.494	0.322307	322.307	386.768	7.8	92.2	100
H2	GlcNO3_B_t1	0.477	0.308315	308.315	369.978	8.1	91.9	100
A3	GlcNH4_C_t2	0.859	0.633574	633.574	760.289	3.9	96.1	100
B3	CouNO3_A_t3	0.528	0.350417	350.417	420.501	7.1	92.9	100
C3	CouNO3_C_t2	0.541	0.361211	361.211	433.453	6.9	93.1	100
D3	GlcNO3_B_t2	0.577	0.391233	391.233	469.479	6.4	93.6	100
E3	GlcNH4_A_t3	0.575	0.38956	389.56	467.472	6.4	93.6	100
F3	CouNH4_A_t2	0.555	0.372863	372.863	447.435	6.7	93.3	100
G3	GlcNO3_A_t2	0.595	0.406318	406.318	487.581	6.2	93.8	100
H3	CouNH4_B_t2	0.581	0.394581	394.581	473.497	6.3	93.7	100
A4	CouNH4_A_t3	0.511	0.336341	336.341	403.609	7.4	92.6	100
B4	GlcNO3_B_t3	0.517	0.341304	341.304	409.565	7.3	92.7	100
C4	GlcNO3_C_t3	0.773	0.558261	558.261	669.913	4.5	95.5	100
D4	GlcNH4_A_t4	0.574	0.388723	388.723	466.468	6.4	93.6	100
E4	CouNH4_B_t3	0.609	0.418085	418.085	501.702	6	94	100
F4	CouNO3_C_t3	0.606	0.415561	415.561	498.673	6	94	100
G4	GlcNH4_B_t2	0.597	0.407997	407.997	489.596	6.1	93.9	100
H4	CouNO3_B_t2	0.435	0.273925	273.925	328.71	9.1	90.9	100
A5	GlcNH4_C_t3	0.711	0.504751	504.751	605.701	5	95	100
B5	CouNO3_A_t4	0.477	0.308315	308.315	369.978	8.1	91.9	100
C5	CouNO3_C_t4	0.536	0.357056	357.056	428.468	7	93	100
D5	GlcNO3_A_t3	0.583	0.396255	396.255	475.507	6.3	93.7	100
E5	GlcNH4_B_t3	0.499	0.32643	326.43	391.716	7.7	92.3	100
F5	CouNH4_A_t4	0.581	0.394581	394.581	473.497	6.3	93.7	100
G5	GlcNO3_B_t4	0.614	0.422295	422.295	506.754	5.9	94.1	100
H5	CouNH4_C_t3	0.411	0.254386	254.386	305.263	9.8	90.2	100
A6	CouNO3_B_t3	0.617	0.424822	424.822	509.787	5.9	94.1	100
B6	GlcNH4_A_t5	0.493	0.321482	321.482	385.779	7.8	92.2	100
C6	GlcNH4_B_t4	0.736	0.52625	526.25	631.5	4.8	95.2	100
D6	CouNH4_C_t4	0.572	0.387051	387.051	464.461	6.5	93.5	100
E6	CouNO3_A_t5	0.449	0.28536	285.36	342.432	8.8	91.2	100
F6	GlcNO3_A_t4	0.729	0.52022	520.22	624.264	4.8	95.2	100
G6	CouNH4_B_t4	0.61	0.418926	418.926	502.712	6	94	100
H6	GlcNO3_C_t4	0.66	0.46121	461.21	553.452	5.4	94.6	100
A7	GlcNO3_A_t5	0.479	0.309959	309.959	371.95	8.1	91.9	100
B7	CouNH4_C_t5	0.489	0.318187	318.187	381.824	7.9	92.1	100
C7	CouNH4_B_t5	0.464	0.297643	297.643	357.172	8.4	91.6	100
D7	CouNO3_C_t5	0.416	0.25845	258.45	310.14	9.7	90.3	100
E7	GlcNO3_C_t5	0.553	0.371196	371.196	445.436	6.7	93.3	100
F7	GlcNH4_C_t4	0.562	0.3787	378.7	454.44	6.6	93.4	100
G7	CouNO3_B_t4	0.564	0.380369	380.369	456.443	6.6	93.4	100
H7	GlcNH4_B_t5	0.45	0.286178	286.178	343.414	8.7	91.3	100
A8	GlcNO3_C_t6	0.615	0.423137	423.137	507.765	5.9	94.1	100
B8	CouNH4_C_t6	0.507	0.333035	333.035	399.642	7.5	92.5	100
C8	CouNH4_B_t6	0.667	0.467161	467.161	560.594	5.4	94.6	100
D8	CouNO3_B_t5	0.632	0.437483	437.483	524.979	5.7	94.3	100
E8	GlcNO3_B_t5	0.564	0.380369	380.369	456.443	6.6	93.4	100
F8	GlcNH4_B_t6	0.43	0.269848	269.848	323.817	9.3	90.7	100
G8	CouNO3_C_t6	0.53	0.352076	352.076	422.491	7.1	92.9	100
H8	GlcNH4_A_t6	0.541	0.361211	361.211	433.453	6.9	93.1	100
A9	CouNH4_B_t7	0.514	0.338822	338.822	406.586	7.4	92.6	100
B9	GlcNO3_C_t7	0.479	0.309959	309.959	371.95	8.1	91.9	100
C9	GlcNO3_A_t6	0.551	0.369531	369.531	443.437	6.8	93.2	100
D9	GlcNH4_C_t5	0.731	0.521942	521.942	626.33	4.8	95.2	100
E9	CouNH4_A_t5	0.517	0.341304	341.304	409.565	7.3	92.7	100
F9	CouNO3_A_t6	0.533	0.354566	354.566	425.479	7.1	92.9	100
G9	GlcNH4_B_t7	0.448	0.284542	284.542	341.451	8.8	91.2	100
H9	CouNO3_B_t6	0.486	0.315717	315.717	378.86	7.9	92.1	100
A10	CouNH4_C_t7	0.381	0.230075	230.075	276.09	10.9	89.1	100
B10	GlcNO3_B_t6	0.356	0.209911	209.911	251.893	11.9	88.1	100
C10	GlcNO3_A_t7	0.424	0.26496	264.96	317.951	9.4	90.6	100
D10	GlcNH4_C_t6	0.574	0.388723	388.723	466.468	6.4	93.6	100
E10	CouNH4_A_t6	0.476	0.307493	307.493	368.992	8.1	91.9	100
F10	CouNO3_A_t7	0.324	0.184225	184.225	221.07	13.6	86.4	100
G10	GlcNH4_A_t7	0.479	0.309959	309.959	371.95	8.1	91.9	100
H10	CouNO3_C_t7	0.482	0.312426	312.426	374.911	8	92	100
A11
B11
C11
D11
E11
F11
G11
H11
A12
B12
C12
D12
E12
F12
G12
H12

### Sheet: CSV_PeptideNorm
sample_name	source_well	sample_ul	diluent_ul	target_well
GlcNH4_B_t1	A1	7.3	92.7	A1
CouNO3_A_t1	B1	8.4	91.6	B1
CouNO3_C_t1	C1	8.3	91.7	C1
GlcNO3_A_t1	D1	9.2	90.8	D1
GlcNH4_A_t1	E1	6.7	93.3	E1
CouNH4_B_t1	F1	8.9	91.1	F1
GlcNO3_C_t1	G1	8.7	91.3	G1
CouNH4_C_t1	H1	7.9	92.1	H1
CouNO3_A_t2	A2	7.8	92.2	A2
GlcNH4_A_t2	B2	8.3	91.7	B2
GlcNH4_C_t1	C2	3.2	96.8	C2
CouNH4_C_t2	D2	9	91	D2
CouNO3_B_t1	E2	5.9	94.1	E2
GlcNO3_C_t2	F2	20.9	79.1	F2
CouNH4_A_t1	G2	7.8	92.2	G2
GlcNO3_B_t1	H2	8.1	91.9	H2
GlcNH4_C_t2	A3	3.9	96.1	A3
CouNO3_A_t3	B3	7.1	92.9	B3
CouNO3_C_t2	C3	6.9	93.1	C3
GlcNO3_B_t2	D3	6.4	93.6	D3
GlcNH4_A_t3	E3	6.4	93.6	E3
CouNH4_A_t2	F3	6.7	93.3	F3
GlcNO3_A_t2	G3	6.2	93.8	G3
CouNH4_B_t2	H3	6.3	93.7	H3
CouNH4_A_t3	A4	7.4	92.6	A4
GlcNO3_B_t3	B4	7.3	92.7	B4
GlcNO3_C_t3	C4	4.5	95.5	C4
GlcNH4_A_t4	D4	6.4	93.6	D4
CouNH4_B_t3	E4	6	94	E4
CouNO3_C_t3	F4	6	94	F4
GlcNH4_B_t2	G4	6.1	93.9	G4
CouNO3_B_t2	H4	9.1	90.9	H4
GlcNH4_C_t3	A5	5	95	A5
CouNO3_A_t4	B5	8.1	91.9	B5
CouNO3_C_t4	C5	7	93	C5
GlcNO3_A_t3	D5	6.3	93.7	D5
GlcNH4_B_t3	E5	7.7	92.3	E5
CouNH4_A_t4	F5	6.3	93.7	F5
GlcNO3_B_t4	G5	5.9	94.1	G5
CouNH4_C_t3	H5	9.8	90.2	H5
CouNO3_B_t3	A6	5.9	94.1	A6
GlcNH4_A_t5	B6	7.8	92.2	B6
GlcNH4_B_t4	C6	4.8	95.2	C6
CouNH4_C_t4	D6	6.5	93.5	D6
CouNO3_A_t5	E6	8.8	91.2	E6
GlcNO3_A_t4	F6	4.8	95.2	F6
CouNH4_B_t4	G6	6	94	G6
GlcNO3_C_t4	H6	5.4	94.6	H6
GlcNO3_A_t5	A7	8.1	91.9	A7
CouNH4_C_t5	B7	7.9	92.1	B7
CouNH4_B_t5	C7	8.4	91.6	C7
CouNO3_C_t5	D7	9.7	90.3	D7
GlcNO3_C_t5	E7	6.7	93.3	E7
GlcNH4_C_t4	F7	6.6	93.4	F7
CouNO3_B_t4	G7	6.6	93.4	G7
GlcNH4_B_t5	H7	8.7	91.3	H7
GlcNO3_C_t6	A8	5.9	94.1	A8
CouNH4_C_t6	B8	7.5	92.5	B8
CouNH4_B_t6	C8	5.4	94.6	C8
CouNO3_B_t5	D8	5.7	94.3	D8
GlcNO3_B_t5	E8	6.6	93.4	E8
GlcNH4_B_t6	F8	9.3	90.7	F8
CouNO3_C_t6	G8	7.1	92.9	G8
GlcNH4_A_t6	H8	6.9	93.1	H8
CouNH4_B_t7	A9	7.4	92.6	A9
GlcNO3_C_t7	B9	8.1	91.9	B9
GlcNO3_A_t6	C9	6.8	93.2	C9
GlcNH4_C_t5	D9	4.8	95.2	D9
CouNH4_A_t5	E9	7.3	92.7	E9
CouNO3_A_t6	F9	7.1	92.9	F9
GlcNH4_B_t7	G9	8.8	91.2	G9
CouNO3_B_t6	H9	7.9	92.1	H9
CouNH4_C_t7	A10	10.9	89.1	A10
GlcNO3_B_t6	B10	11.9	88.1	B10
GlcNO3_A_t7	C10	9.4	90.6	C10
GlcNH4_C_t6	D10	6.4	93.6	D10
CouNH4_A_t6	E10	8.1	91.9	E10
CouNO3_A_t7	F10	13.6	86.4	F10
GlcNH4_A_t7	G10	8.1	91.9	G10
CouNO3_C_t7	H10	8	92	H10

### Sheet: CSV_Dilution
sample_name	source_well	volume_ul	target_well
GlcNH4_B_t1	A1	15	A1
CouNO3_A_t1	B1	15	B1
CouNO3_C_t1	C1	15	C1
GlcNO3_A_t1	D1	15	D1
GlcNH4_A_t1	E1	15	E1
CouNH4_B_t1	F1	15	F1
GlcNO3_C_t1	G1	15	G1
CouNH4_C_t1	H1	15	H1
CouNO3_A_t2	A2	15	A2
GlcNH4_A_t2	B2	15	B2
GlcNH4_C_t1	C2	15	C2
CouNH4_C_t2	D2	15	D2
CouNO3_B_t1	E2	15	E2
GlcNO3_C_t2	F2	15	F2
CouNH4_A_t1	G2	15	G2
GlcNO3_B_t1	H2	15	H2
GlcNH4_C_t2	A3	15	A3
CouNO3_A_t3	B3	15	B3
CouNO3_C_t2	C3	15	C3
GlcNO3_B_t2	D3	15	D3
GlcNH4_A_t3	E3	15	E3
CouNH4_A_t2	F3	15	F3
GlcNO3_A_t2	G3	15	G3
CouNH4_B_t2	H3	15	H3
CouNH4_A_t3	A4	15	A4
GlcNO3_B_t3	B4	15	B4
GlcNO3_C_t3	C4	15	C4
GlcNH4_A_t4	D4	15	D4
CouNH4_B_t3	E4	15	E4
CouNO3_C_t3	F4	15	F4
GlcNH4_B_t2	G4	15	G4
CouNO3_B_t2	H4	15	H4
GlcNH4_C_t3	A5	15	A5
CouNO3_A_t4	B5	15	B5
CouNO3_C_t4	C5	15	C5
GlcNO3_A_t3	D5	15	D5
GlcNH4_B_t3	E5	15	E5
CouNH4_A_t4	F5	15	F5
GlcNO3_B_t4	G5	15	G5
CouNH4_C_t3	H5	15	H5
CouNO3_B_t3	A6	15	A6
GlcNH4_A_t5	B6	15	B6
GlcNH4_B_t4	C6	15	C6
CouNH4_C_t4	D6	15	D6
CouNO3_A_t5	E6	15	E6
GlcNO3_A_t4	F6	15	F6
CouNH4_B_t4	G6	15	G6
GlcNO3_C_t4	H6	15	H6
GlcNO3_A_t5	A7	15	A7
CouNH4_C_t5	B7	15	B7
CouNH4_B_t5	C7	15	C7
CouNO3_C_t5	D7	15	D7
GlcNO3_C_t5	E7	15	E7
GlcNH4_C_t4	F7	15	F7
CouNO3_B_t4	G7	15	G7
GlcNH4_B_t5	H7	15	H7
GlcNO3_C_t6	A8	15	A8
CouNH4_C_t6	B8	15	B8
CouNH4_B_t6	C8	15	C8
CouNO3_B_t5	D8	15	D8
GlcNO3_B_t5	E8	15	E8
GlcNH4_B_t6	F8	15	F8
CouNO3_C_t6	G8	15	G8
GlcNH4_A_t6	H8	15	H8
CouNH4_B_t7	A9	15	A9
GlcNO3_C_t7	B9	15	B9
GlcNO3_A_t6	C9	15	C9
GlcNH4_C_t5	D9	15	D9
CouNH4_A_t5	E9	15	E9
CouNO3_A_t6	F9	15	F9
GlcNH4_B_t7	G9	15	G9
CouNO3_B_t6	H9	15	H9
CouNH4_C_t7	A10	15	A10
GlcNO3_B_t6	B10	15	B10
GlcNO3_A_t7	C10	15	C10
GlcNH4_C_t6	D10	15	D10
CouNH4_A_t6	E10	15	E10
CouNO3_A_t7	F10	15	F10
GlcNH4_A_t7	G10	15	G10
CouNO3_C_t7	H10	15	H10
